# Current production as a rapid response expression reporter under micro-oxic and anoxic conditions

**DOI:** 10.1101/289140

**Authors:** Cody Madsen, Noelia Barvo, Ciara Fromwiller, Serenity Tyll, Brian Amburn, Danny Ducat, Bjoern Hamberger, Michaela A. TerAvest

**Author notes:** Author Contributions Conceptualization: Cody Madsen, Michaela TerAvest, Bjoern Hamberger, Brian Amburn, Noelia Barvo, Ciara Fromwiller, Serenity Tyll Methodology: Cody Madsen, Serenity Tyll Investigation: Cody Madsen Writing: Cody Madsen, Noelia Barvo, Ciara Fromwiller, Serenity Tyll, Brian Amburn Supervision: Michaela TerAvest, Danny Ducat, Bjoern Hamberger, Tim Whitehead.

## Abstract

Inducible gene expression is crucial for regulating cellular processes and production of compounds within cellular pathways. Yet, inducing gene expression is only the first step to utilizing cellular processes for an applied purpose such as biosensors. Detecting when gene expression occurs is central to understanding the overall mechanism of the process as well as maximizing the process. Fluorescent proteins have been established as the primary tool for detecting gene expression in inducible systems. This study proposes electricity production as an alternate tool in reporting gene expression. Using a model organism for electricity production, *Shewanella oneidensis* MR-1, current was shown to be an efficient reporter for gene expression and comparable to superfolder green fluorescent protein (GFP). Through regulation of the lac operator and T7 promoter, current production was induced by isopropyl β-D-1-thiogalactopyranoside (IPTG) addition. IPTG addition induced translation of GFP and the MtrB protein, which complemented a ∆*mtrB* strain of *S. oneidensis* MR-1 and restored current production. This inducible system generated reproducible current in 18 minutes in both micro-oxic and anoxic conditions. These results show that current is a fast reporter for gene expression.

**Financial Disclosure:** The team was supported by the following departments and colleges at Michigan State University: College of Natural Science, College of Engineering, Biochemistry and Molecular Biology Department and Plant Research Laboratory. The team also received support from the DOE Great Lakes Bioenergy Research Center (DOE Office of Science BER DE-FC02-07ER64494) and startup funding from the Department of Molecular Biology and Biochemistry, Michigan State University and support from Michigan State University AgBioResearch (MICL02454) (to B.H.). This work was also supported by NSF CAREER (Award #1254238) to T.A.W. MSU Alpha Chi Sigma also supported the team.

**Competing Interests:** The authors declare that no competing interests exist.

**Ethics Statement:** N/A

**Data Availability:** All data will be supplied upon request by the corresponding author.

This work was assessed during the iGEM/PLOS Realtime Peer Review Jamboree on 23^rd^ February 2018 and has been revised in response to the reviewers’ comments.
