## Supplementary Materials for "Current production as a rapid response expression reporter under micro-oxic and anoxic conditions"

Time	strain	rep	Fluorescence
65	deltamtrb_GFP	1	30345.34
65	deltamtrb_GFPmtrb	1	34096.35149
65	deltamtrb_GFPmtrb	2	39089.06651
65	deltamtrb_GFP	2	32229.73481
65	deltamtrb_GFPmtrb	3	34522.61893
65	deltamtrb_GFPmtrb	4	40281.85048
65	deltamtrb_GFP	3	22845.17974
65	deltamtrb_GFPmtrb	5	27995.17528
65	deltamtrb_GFPmtrb	6	30265.44497
67	deltamtrb_GFP	1	25257.55935
67	deltamtrb_GFPmtrb	1	28574.84568
67	deltamtrb_GFPmtrb	2	31756.24137
67	deltamtrb_GFP	2	23449.89208
67	deltamtrb_GFPmtrb	3	32079.02299
67	deltamtrb_GFPmtrb	4	37457.56854
67	deltamtrb_GFP	3	25839.29815
67	deltamtrb_GFPmtrb	5	32177.91691
67	deltamtrb_GFPmtrb	6	29306.61934
69	deltamtrb_GFP	1	23866.19319
69	deltamtrb_GFPmtrb	1	31575.75758
69	deltamtrb_GFPmtrb	2	28857.30428
69	deltamtrb_GFP	2	24165.27068
69	deltamtrb_GFPmtrb	3	33380.96797
69	deltamtrb_GFPmtrb	4	36970.93399
69	deltamtrb_GFP	3	25010.88986
69	deltamtrb_GFPmtrb	5	28650.39969
69	deltamtrb_GFPmtrb	6	31087.76015
71	deltamtrb_GFP	1	24975.18867
71	deltamtrb_GFPmtrb	1	28861.86186
71	deltamtrb_GFPmtrb	2	33625.10109
71	deltamtrb_GFP	2	24248.24947
71	deltamtrb_GFPmtrb	3	34565.33142
71	deltamtrb_GFPmtrb	4	37154.31533
71	deltamtrb_GFP	3	23644.6109
71	deltamtrb_GFPmtrb	5	31540.38051
71	deltamtrb_GFPmtrb	6	28673.60378
73	deltamtrb_GFP	1	23486.39127
73	deltamtrb_GFPmtrb	1	32194.2068
73	deltamtrb_GFPmtrb	2	30033.66911
73	deltamtrb_GFP	2	24595.80649
73	deltamtrb_GFPmtrb	3	33609.68661
73	deltamtrb_GFPmtrb	4	36452.69867
73	deltamtrb_GFP	3	23283.00316
73	deltamtrb_GFPmtrb	5	28566.34387
73	deltamtrb_GFPmtrb	6	32280.3264
75	deltamtrb_GFP	1	24979.87925
75	deltamtrb_GFPmtrb	1	29248.27376
75	deltamtrb_GFPmtrb	2	32639.25399
75	deltamtrb_GFP	2	24532.30582
75	deltamtrb_GFPmtrb	3	34800.32484
75	deltamtrb_GFPmtrb	4	37423.45013
75	deltamtrb_GFP	3	24167.78985
75	deltamtrb_GFPmtrb	5	32795.06836
75	deltamtrb_GFPmtrb	6	30874.84277
77	deltamtrb_GFP	1	23838.73372
77	deltamtrb_GFPmtrb	1	32495.00074
77	deltamtrb_GFPmtrb	2	29638.8379
77	deltamtrb_GFP	2	26475.09579
77	deltamtrb_GFPmtrb	3	31755.50566
77	deltamtrb_GFPmtrb	4	34595.02866
79	deltamtrb_GFP	1	25007.40741
79	deltamtrb_GFPmtrb	1	33305.53627
79	deltamtrb_GFP	2	26002.31
79	deltamtrb_GFPmtrb	2	31124.50501
81	deltamtrb_GFP	1	24456.28903
81	deltamtrb_GFPmtrb	1	33156.04672
81	deltamtrb_GFP	2	22680.03
81	deltamtrb_GFPmtrb	2	30944.4646
83	deltamtrb_GFP	1	23604.04578
83	deltamtrb_GFPmtrb	1	32753.87034
83	deltamtrb_GFP	2	24642.54
83	deltamtrb_GFPmtrb	2	32399.63072
85	deltamtrb_GFP	1	23742.97753
85	deltamtrb_GFPmtrb	1	41150.66862
85	deltamtrb_GFP	2	24503.07
85	deltamtrb_GFPmtrb	2	45801.98039
87	deltamtrb_GFP	1	21569.72475
87	deltamtrb_GFPmtrb	1	42229.0419
87	deltamtrb_GFP	2	20750.03
87	deltamtrb_GFPmtrb	2	46257.49488
89	deltamtrb_GFP	1	22143.13023
89	deltamtrb_GFPmtrb	1	39754.5026
89	deltamtrb_GFP	2	23145.98
89	deltamtrb_GFPmtrb	2	45371.42298
91	deltamtrb_GFP	1	22168.21007
91	deltamtrb_GFPmtrb	1	37424.0934
91	deltamtrb_GFP	2	23150.79
91	deltamtrb_GFPmtrb	2	46380.59701
93	deltamtrb_GFP	1	21389.76005
93	deltamtrb_GFPmtrb	1	40073.53823
93	deltamtrb_GFP	2	22405.75
93	deltamtrb_GFPmtrb	2	42951.93666
95	deltamtrb_GFP	1	22426.95707
95	deltamtrb_GFPmtrb	1	42865.11304
95	deltamtrb_GFP	2	24302.94
95	deltamtrb_GFPmtrb	2	51687.98368
97	deltamtrb_GFP	1	31007.44759
97	deltamtrb_GFPmtrb	1	40937.59416
97	deltamtrb_GFP	2	32567.78
97	deltamtrb_GFPmtrb	2	47560.51423
99	deltamtrb_GFP	1	35677.98494
99	deltamtrb_GFPmtrb	1	46097.32798
99	deltamtrb_GFP	2	36745.45
99	deltamtrb_GFPmtrb	2	50376.6129
101.5	deltamtrb_GFP	1	27625.40598
101.5	deltamtrb_GFPmtrb	1	49735.93525
101.5	deltamtrb_GFP	2	28432.09
101.5	deltamtrb_GFPmtrb	2	52675.63116
102.5	deltamtrb_GFP	1	30022.05423
102.5	deltamtrb_GFPmtrb	1	50390.56385
102.5	deltamtrb_GFP	2	30900.67
102.5	deltamtrb_GFPmtrb	2	57759.15033
107	deltamtrb_GFP	1	26917.40723
107	deltamtrb_GFPmtrb	1	51270.11834
107	deltamtrb_GFP	2	27857.45
107	deltamtrb_GFPmtrb	2	54335.25667
108	deltamtrb_GFP	1	30264.20723
108	deltamtrb_GFPmtrb	1	57886.90719
108	deltamtrb_GFP	2	31547.34
108	deltamtrb_GFPmtrb	2	61921.97972
110.5	deltamtrb_GFP	1	26964.68199
110.5	deltamtrb_GFPmtrb	1	52377.11676
110.5	deltamtrb_GFP	2	25780.63
110.5	deltamtrb_GFPmtrb	2	61600.77451
113	deltamtrb_GFP	1	28560.56663
113	deltamtrb_GFPmtrb	1	50947.54752
113	deltamtrb_GFP	2	29456.97
113	deltamtrb_GFPmtrb	2	53469.89226
