## Supplementary Materials for "Current production as a rapid response expression reporter under micro-oxic and anoxic conditions"

Time	strain	rep	Fluorescence
63	deltamtrb	1	24906.7623
63	deltamtrb_GFP	1	28252.61736
63	deltamtrb_GFPmtrb	1	27028.30168
63	deltamtrb	2	31938.29273
63	deltamtrb_GFP	2	32338.93381
63	deltamtrb_GFPmtrb	2	25679.83479
63	deltamtrb	3	27379.28539
63	deltamtrb_GFP	3	29103.88196
63	deltamtrb_GFPmtrb	3	28856.61313
64	deltamtrb	1	28077.67532
64	deltamtrb_GFP	1	30139.19065
64	deltamtrb_GFPmtrb	1	28326.28565
64	deltamtrb	2	31465.84019
64	deltamtrb_GFP	2	28405.62872
64	deltamtrb_GFPmtrb	2	28368.52017
64	deltamtrb	3	29432.46187
64	deltamtrb_GFP	3	27811.14882
64	deltamtrb_GFPmtrb	3	28164.9764
65	deltamtrb	1	25065.91961
65	deltamtrb_GFP	1	32763.1643
65	deltamtrb_GFPmtrb	1	30963.52073
65	deltamtrb	2	33196.43445
65	deltamtrb_GFP	2	33723.93566
65	deltamtrb_GFPmtrb	2	25319.23425
65	deltamtrb	3	29246.79492
65	deltamtrb_GFP	3	30224.3614
65	deltamtrb_GFPmtrb	3	30124.10656
66	deltamtrb	1	30156.73712
66	deltamtrb_GFP	1	37069.35736
66	deltamtrb_GFPmtrb	1	32431.26177
66	deltamtrb	2	33779.99066
66	deltamtrb_GFP	2	31348.18647
66	deltamtrb_GFPmtrb	2	26556.00228
66	deltamtrb	3	32122.31559
66	deltamtrb_GFP	3	31334.77925
66	deltamtrb_GFPmtrb	3	31449.99667
67	deltamtrb	1	30377.8976
67	deltamtrb_GFP	1	35672.76589
67	deltamtrb_GFPmtrb	1	33046.91118
67	deltamtrb	2	30430.34014
67	deltamtrb_GFP	2	31805.92992
67	deltamtrb_GFPmtrb	2	26841.01288
67	deltamtrb	3	27817.09382
67	deltamtrb_GFP	3	29761.913
67	deltamtrb_GFPmtrb	3	28872.38148
90	deltamtrb	1	31383.85093
90	deltamtrb_GFP	1	39429.60996
90	deltamtrb_GFPmtrb	1	35770.90284
90	deltamtrb	2	28409.22544
90	deltamtrb_GFP	2	39730.27132
90	deltamtrb_GFPmtrb	2	33012.39744
90	deltamtrb	3	35485.64557
90	deltamtrb_GFP	3	43478.67728
90	deltamtrb_GFPmtrb	3	38465.85553
91	deltamtrb	1	25785.32485
91	deltamtrb_GFP	1	41413.9881
91	deltamtrb_GFPmtrb	1	36543.65197
91	deltamtrb	2	28733.61905
91	deltamtrb_GFP	2	37506.00992
91	deltamtrb_GFPmtrb	2	33558.92256
91	deltamtrb	3	34370.19841
91	deltamtrb_GFP	3	41099.52627
91	deltamtrb_GFPmtrb	3	35318.93471
92	deltamtrb	1	32696.72528
92	deltamtrb_GFP	1	46795.29201
92	deltamtrb_GFPmtrb	1	44118.39351
92	deltamtrb	2	18486.95944
92	deltamtrb_GFP	2	36579.45359
92	deltamtrb_GFPmtrb	2	30462.59542
92	deltamtrb	3	33743.07936
92	deltamtrb_GFP	3	47049.93043
92	deltamtrb_GFPmtrb	3	36085.03401
93	deltamtrb	1	32156.28205
93	deltamtrb_GFP	1	46801.27074
93	deltamtrb_GFPmtrb	1	35891.88003
93	deltamtrb	2	23202.62922
93	deltamtrb_GFP	2	37343.04033
93	deltamtrb_GFPmtrb	2	30489.60687
93	deltamtrb	3	33347.3432
93	deltamtrb_GFP	3	39819.28105
93	deltamtrb_GFPmtrb	3	34683.36012
113	deltamtrb	1	33916.69087
113	deltamtrb_GFP	1	123389.931
113	deltamtrb_GFPmtrb	1	48436.09025
113	deltamtrb	2	31326.34003
113	deltamtrb_GFP	2	63077.63972
113	deltamtrb_GFPmtrb	2	36661.76901
113	deltamtrb	3	33934.91074
113	deltamtrb_GFP	3	119871.9339
113	deltamtrb_GFPmtrb	3	48418.99399
114	deltamtrb	1	30825.65913
114	deltamtrb_GFP	1	98984.95701
114	deltamtrb_GFPmtrb	1	42161.13863
114	deltamtrb	2	34493.19874
114	deltamtrb_GFP	2	63405.69517
114	deltamtrb_GFPmtrb	2	35919.97205
114	deltamtrb	3	30984.24269
114	deltamtrb_GFP	3	105268.8477
114	deltamtrb_GFPmtrb	3	41939.01302
115	deltamtrb	1	32857.66214
115	deltamtrb_GFP	1	125421.0984
115	deltamtrb_GFPmtrb	1	50840.21396
115	deltamtrb	2	34966.25607
115	deltamtrb_GFP	2	68384.40934
115	deltamtrb_GFPmtrb	2	42145.21452
115	deltamtrb	3	22595.36919
115	deltamtrb_GFP	3	105181.3295
115	deltamtrb_GFPmtrb	3	53455.98233
116	deltamtrb	1	29195.46433
116	deltamtrb_GFP	1	104719.1023
116	deltamtrb_GFPmtrb	1	45519.62813
116	deltamtrb	2	33335.23569
116	deltamtrb_GFP	2	60633.4913
116	deltamtrb_GFPmtrb	2	41442.19449
116	deltamtrb	3	18002.04414
116	deltamtrb_GFP	3	97410.38763
116	deltamtrb_GFPmtrb	3	48529.8755
136	deltamtrb	1	23184.57718
136	deltamtrb_GFP	1	124474.8224
136	deltamtrb_GFPmtrb	1	60067.06307
136	deltamtrb	2	17001.99805
136	deltamtrb_GFP	2	133768.9821
136	deltamtrb_GFPmtrb	2	67870.99693
136	deltamtrb	3	34489.57709
136	deltamtrb_GFP	3	76940.59059
136	deltamtrb_GFPmtrb	3	46106.40681
137	deltamtrb	1	22315.00807
137	deltamtrb_GFP	1	137855.6053
137	deltamtrb_GFPmtrb	1	53421.12582
137	deltamtrb	2	36401.02051
137	deltamtrb_GFP	2	78118.62356
137	deltamtrb_GFPmtrb	2	48296.83168
137	deltamtrb	3	19528.64818
137	deltamtrb_GFP	3	110047.1412
137	deltamtrb_GFPmtrb	3	78762.70789
138	deltamtrb	1	21883.41135
138	deltamtrb_GFP	1	140581.3789
138	deltamtrb_GFPmtrb	1	56785.12743
138	deltamtrb	2	33679.08497
138	deltamtrb_GFP	2	73296.09929
138	deltamtrb_GFPmtrb	2	45283.84404
138	deltamtrb	3	18363.03466
138	deltamtrb_GFP	3	130248.3909
138	deltamtrb_GFPmtrb	3	65145.2359
