## Supplementary Materials for "Current production as a rapid response expression reporter under micro-oxic and anoxic conditions"

Time	strain	rep	OD600
23	deltamtrb_GFP	1	0.086
23	deltamtrb_GFPmtrb	1	0.086
23	deltamtrb_GFPmtrb	2	0.086
23	deltamtrb_GFP	2	0.086
23	deltamtrb_GFPmtrb	3	0.086
23	deltamtrb_GFPmtrb	4	0.086
23	deltamtrb_GFP	3	0.086
23	deltamtrb_GFPmtrb	5	0.086
23	deltamtrb_GFPmtrb	6	0.086
65	deltamtrb_GFP	1	0.087666667
65	deltamtrb_GFPmtrb	1	0.100333333
65	deltamtrb_GFPmtrb	2	0.102666667
65	deltamtrb_GFP	2	0.090333333
65	deltamtrb_GFPmtrb	3	0.124666667
65	deltamtrb_GFPmtrb	4	0.107333333
65	deltamtrb_GFP	3	0.089
65	deltamtrb_GFPmtrb	5	0.110666667
65	deltamtrb_GFPmtrb	6	0.12
67	deltamtrb_GFP	1	0.09
67	deltamtrb_GFPmtrb	1	0.101
67	deltamtrb_GFPmtrb	2	0.102333333
67	deltamtrb_GFP	2	0.089
67	deltamtrb_GFPmtrb	3	0.118333333
67	deltamtrb_GFPmtrb	4	0.106333333
67	deltamtrb_GFP	3	0.089333333
67	deltamtrb_GFPmtrb	5	0.107
67	deltamtrb_GFPmtrb	6	0.118333333
69	deltamtrb_GFP	1	0.089333333
69	deltamtrb_GFPmtrb	1	0.101333333
69	deltamtrb_GFPmtrb	2	0.105
69	deltamtrb_GFP	2	0.09
69	deltamtrb_GFPmtrb	3	0.117
69	deltamtrb_GFPmtrb	4	0.106
69	deltamtrb_GFP	3	0.088333333
69	deltamtrb_GFPmtrb	5	0.111
69	deltamtrb_GFPmtrb	6	0.118
71	deltamtrb_GFP	1	0.093333333
71	deltamtrb_GFPmtrb	1	0.102333333
71	deltamtrb_GFPmtrb	2	0.107
71	deltamtrb_GFP	2	0.089666667
71	deltamtrb_GFPmtrb	3	0.117
71	deltamtrb_GFPmtrb	4	0.104333333
71	deltamtrb_GFP	3	0.091333333
71	deltamtrb_GFPmtrb	5	0.108666667
71	deltamtrb_GFPmtrb	6	0.117333333
73	deltamtrb_GFP	1	0.093
73	deltamtrb_GFPmtrb	1	0.102666667
73	deltamtrb_GFPmtrb	2	0.105333333
73	deltamtrb_GFP	2	0.087333333
73	deltamtrb_GFPmtrb	3	0.115333333
73	deltamtrb_GFPmtrb	4	0.105666667
73	deltamtrb_GFP	3	0.088333333
73	deltamtrb_GFPmtrb	5	0.111
73	deltamtrb_GFPmtrb	6	0.117666667
75	deltamtrb_GFP	1	0.093
75	deltamtrb_GFPmtrb	1	0.105666667
75	deltamtrb_GFPmtrb	2	0.111
75	deltamtrb_GFP	2	0.092
75	deltamtrb_GFPmtrb	3	0.1156
75	deltamtrb_GFPmtrb	4	0.10987
75	deltamtrb_GFP	3	0.087
75	deltamtrb_GFPmtrb	5	0.111333333
75	deltamtrb_GFPmtrb	6	0.122666667
77	deltamtrb_GFP	1	0.09
77	deltamtrb_GFPmtrb	1	0.102333333
77	deltamtrb_GFPmtrb	2	0.106666667
77	deltamtrb_GFP	2	0.088666667
77	deltamtrb_GFPmtrb	3	0.123
77	deltamtrb_GFPmtrb	4	0.130333333
79	deltamtrb_GFP	1	0.09
79	deltamtrb_GFPmtrb	1	0.091
79	deltamtrb_GFP	2	0.121333333
79	deltamtrb_GFPmtrb	2	0.131666667
81	deltamtrb_GFP	1	0.093
81	deltamtrb_GFPmtrb	1	0.091
81	deltamtrb_GFP	2	0.131666667
81	deltamtrb_GFPmtrb	2	0.130333333
83	deltamtrb_GFP	1	0.092
83	deltamtrb_GFPmtrb	1	0.089
83	deltamtrb_GFP	2	0.13025
83	deltamtrb_GFPmtrb	2	0.132059
85	deltamtrb_GFP	1	0.088
85	deltamtrb_GFPmtrb	1	0.087
85	deltamtrb_GFP	2	0.101
85	deltamtrb_GFPmtrb	2	0.105
87	deltamtrb_GFP	1	0.0899
87	deltamtrb_GFPmtrb	1	0.09145
87	deltamtrb_GFP	2	0.13158
87	deltamtrb_GFPmtrb	2	0.130596
89	deltamtrb_GFP	1	0.089367
89	deltamtrb_GFPmtrb	1	0.090333333
89	deltamtrb_GFP	2	0.119666667
89	deltamtrb_GFPmtrb	2	0.134
91	deltamtrb_GFP	1	0.088254
91	deltamtrb_GFPmtrb	1	0.09
91	deltamtrb_GFP	2	0.104666667
91	deltamtrb_GFPmtrb	2	0.108
93	deltamtrb_GFP	1	0.093761
93	deltamtrb_GFPmtrb	1	0.095666667
93	deltamtrb_GFP	2	0.125
93	deltamtrb_GFPmtrb	2	0.133333333
95	deltamtrb_GFP	1	0.088478
95	deltamtrb_GFPmtrb	1	0.089333333
95	deltamtrb_GFP	2	0.13
95	deltamtrb_GFPmtrb	2	0.118666667
97	deltamtrb_GFP	1	0.08756
97	deltamtrb_GFPmtrb	1	0.088333333
97	deltamtrb_GFP	2	0.115333333
97	deltamtrb_GFPmtrb	2	0.131666667
99	deltamtrb_GFP	1	0.09431
99	deltamtrb_GFPmtrb	1	0.091666667
99	deltamtrb_GFP	2	0.124333333
99	deltamtrb_GFPmtrb	2	0.135666667
101.5	deltamtrb_GFP	1	0.09
101.5	deltamtrb_GFPmtrb	1	0.090333333
101.5	deltamtrb_GFP	2	0.132333333
101.5	deltamtrb_GFPmtrb	2	0.122
102.5	deltamtrb_GFP	1	0.092352
102.5	deltamtrb_GFPmtrb	1	0.091333333
102.5	deltamtrb_GFP	2	0.119333333
102.5	deltamtrb_GFPmtrb	2	0.134333333
107	deltamtrb_GFP	1	0.91777
107	deltamtrb_GFPmtrb	1	0.092666667
107	deltamtrb_GFP	2	0.131666667
107	deltamtrb_GFPmtrb	2	0.144333333
108	deltamtrb_GFP	1	0.09185
108	deltamtrb_GFPmtrb	1	0.091
108	deltamtrb_GFP	2	0.138
108	deltamtrb_GFPmtrb	2	0.136333333
110.5	deltamtrb_GFP	1	0.09333
110.5	deltamtrb_GFPmtrb	1	0.094333333
110.5	deltamtrb_GFP	2	0.132
110.5	deltamtrb_GFPmtrb	2	0.139333333
113	deltamtrb_GFP	1	0.094
113	deltamtrb_GFPmtrb	1	0.092333333
113	deltamtrb_GFP	2	0.137333333
113	deltamtrb_GFPmtrb	2	0.138
