## Supplementary Materials for "Current production as a rapid response expression reporter under micro-oxic and anoxic conditions"

Time	strain	rep	OD600
23	deltamtrb	1	0.087
23	deltamtrb_GFP	1	0.087
23	deltamtrb_GFPmtrb	1	0.087
23	deltamtrb	2	0.087
23	deltamtrb_GFP	2	0.087
23	deltamtrb_GFPmtrb	2	0.087
23	deltamtrb	3	0.087
23	deltamtrb_GFP	3	0.087
23	deltamtrb_GFPmtrb	3	0.087
63	deltamtrb	1	0.126
63	deltamtrb_GFP	1	0.127
63	deltamtrb_GFPmtrb	1	0.126333333
63	deltamtrb	2	0.105666667
63	deltamtrb_GFP	2	0.1
63	deltamtrb_GFPmtrb	2	0.112333333
63	deltamtrb	3	0.097333333
63	deltamtrb_GFP	3	0.105333333
63	deltamtrb_GFPmtrb	3	0.129666667
64	deltamtrb	1	0.117666667
64	deltamtrb_GFP	1	0.123333333
64	deltamtrb_GFPmtrb	1	0.129
64	deltamtrb	2	0.1
64	deltamtrb_GFP	2	0.102666667
64	deltamtrb_GFPmtrb	2	0.119333333
64	deltamtrb	3	0.098666667
64	deltamtrb_GFP	3	0.109666667
64	deltamtrb_GFPmtrb	3	0.115333333
65	deltamtrb	1	0.130333333
65	deltamtrb_GFP	1	0.163666667
65	deltamtrb_GFPmtrb	1	0.133333333
65	deltamtrb	2	0.102666667
65	deltamtrb_GFP	2	0.100666667
65	deltamtrb_GFPmtrb	2	0.11
65	deltamtrb	3	0.098666667
65	deltamtrb_GFP	3	0.104666667
65	deltamtrb_GFPmtrb	3	0.114333333
66	deltamtrb	1	0.113
66	deltamtrb_GFP	1	0.120333333
66	deltamtrb_GFPmtrb	1	0.121
66	deltamtrb	2	0.104
66	deltamtrb_GFP	2	0.1
66	deltamtrb_GFPmtrb	2	0.106333333
66	deltamtrb	3	0.1
66	deltamtrb_GFP	3	0.106666667
66	deltamtrb_GFPmtrb	3	0.115
67	deltamtrb	1	0.114666667
67	deltamtrb_GFP	1	0.109
67	deltamtrb_GFPmtrb	1	0.119333333
67	deltamtrb	2	0.11
67	deltamtrb_GFP	2	0.107333333
67	deltamtrb_GFPmtrb	2	0.125666667
67	deltamtrb	3	0.107666667
67	deltamtrb_GFP	3	0.105666667
67	deltamtrb_GFPmtrb	3	0.126333333
90	deltamtrb	1	0.099
90	deltamtrb_GFP	1	0.101666667
90	deltamtrb_GFPmtrb	1	0.112666667
90	deltamtrb	2	0.098
90	deltamtrb_GFP	2	0.099
90	deltamtrb_GFPmtrb	2	0.134666667
90	deltamtrb	3	0.106
90	deltamtrb_GFP	3	0.099
90	deltamtrb_GFPmtrb	3	0.118
91	deltamtrb	1	0.108333333
91	deltamtrb_GFP	1	0.112333333
91	deltamtrb_GFPmtrb	1	0.132666667
91	deltamtrb	2	0.099
91	deltamtrb_GFP	2	0.098
91	deltamtrb_GFPmtrb	2	0.129666667
91	deltamtrb	3	0.105666667
91	deltamtrb_GFP	3	0.099
91	deltamtrb_GFPmtrb	3	0.121333333
92	deltamtrb	1	0.139666667
92	deltamtrb_GFP	1	0.112
92	deltamtrb_GFPmtrb	1	0.165333333
92	deltamtrb	2	0.1
92	deltamtrb_GFP	2	0.1
92	deltamtrb_GFPmtrb	2	0.135666667
92	deltamtrb	3	0.112
92	deltamtrb_GFP	3	0.159666667
92	deltamtrb_GFPmtrb	3	0.145
93	deltamtrb	1	0.101333333
93	deltamtrb_GFP	1	0.112
93	deltamtrb_GFPmtrb	1	0.125666667
93	deltamtrb	2	0.102
93	deltamtrb_GFP	2	0.101333333
93	deltamtrb_GFPmtrb	2	0.108
93	deltamtrb	3	0.109333333
93	deltamtrb_GFP	3	0.143333333
93	deltamtrb_GFPmtrb	3	0.127333333
113	deltamtrb	1	0.109333333
113	deltamtrb_GFP	1	0.134
113	deltamtrb_GFPmtrb	1	0.115
113	deltamtrb	2	0.118666667
113	deltamtrb_GFP	2	0.128666667
113	deltamtrb_GFPmtrb	2	0.129
113	deltamtrb	3	0.105666667
113	deltamtrb_GFP	3	0.159
113	deltamtrb_GFPmtrb	3	0.095666667
114	deltamtrb	1	0.119333333
114	deltamtrb_GFP	1	0.173666667
114	deltamtrb_GFPmtrb	1	0.133666667
114	deltamtrb	2	0.139333333
114	deltamtrb_GFP	2	0.133333333
114	deltamtrb_GFPmtrb	2	0.146666667
114	deltamtrb	3	0.096333333
114	deltamtrb_GFP	3	0.153666667
114	deltamtrb_GFPmtrb	3	0.098
115	deltamtrb	1	0.108
115	deltamtrb_GFP	1	0.139333333
115	deltamtrb_GFPmtrb	1	0.114666667
115	deltamtrb	2	0.177666667
115	deltamtrb_GFP	2	0.164
115	deltamtrb_GFPmtrb	2	0.169666667
115	deltamtrb	3	0.096333333
115	deltamtrb_GFP	3	0.155
115	deltamtrb_GFPmtrb	3	0.101
116	deltamtrb	1	0.118666667
116	deltamtrb_GFP	1	0.18
116	deltamtrb_GFPmtrb	1	0.141666667
116	deltamtrb	2	0.108333333
116	deltamtrb_GFP	2	0.140666667
116	deltamtrb_GFPmtrb	2	0.122
116	deltamtrb	3	0.098333333
116	deltamtrb_GFP	3	0.168666667
116	deltamtrb_GFPmtrb	3	0.100333333
136	deltamtrb	1	0.154333333
136	deltamtrb_GFP	1	0.198666667
136	deltamtrb_GFPmtrb	1	0.145666667
136	deltamtrb	2	0.096666667
136	deltamtrb_GFP	2	0.148
136	deltamtrb_GFPmtrb	2	0.095
136	deltamtrb	3	0.185
136	deltamtrb_GFP	3	0.182
136	deltamtrb_GFPmtrb	3	0.172
137	deltamtrb	1	0.161333333
137	deltamtrb_GFP	1	0.185666667
137	deltamtrb_GFPmtrb	1	0.146333333
137	deltamtrb	2	0.097666667
137	deltamtrb_GFP	2	0.175333333
137	deltamtrb_GFPmtrb	2	0.100666667
137	deltamtrb	3	0.182
137	deltamtrb_GFP	3	0.178666667
137	deltamtrb_GFPmtrb	3	0.171666667
138	deltamtrb	1	0.176333333
138	deltamtrb_GFP	1	0.197666667
138	deltamtrb_GFPmtrb	1	0.155
138	deltamtrb	2	0.100666667
138	deltamtrb_GFP	2	0.188
138	deltamtrb_GFPmtrb	2	0.102
138	deltamtrb	3	0.195
138	deltamtrb_GFP	3	0.214333333
138	deltamtrb_GFPmtrb	3	0.197
